# Temporal and Notch identity determine neuropil targeting depth and synapse location in the fly visual system

**DOI:** 10.1101/2025.01.06.631439

**Authors:** I. Holguera, Y-C. Chen, Y-C-D. Chen, F. Simon, A.G. Gaffney, J.D. Rodas, S. Córdoba, C. Desplan

## Abstract

How specification mechanisms that generate neural diversity translate into specific neuronal targeting, connectivity, and function in the adult brain is not understood. In the medulla region of the *Drosophila* optic lobe, neural progenitors generate different neurons in a fixed order by sequentially expressing a series of temporal transcription factors as they age. Then, Notch signaling in intermediate progenitors further diversifies neuronal progeny. Using the Electron Microscopy reconstruction of the adult fly brain, we matched the temporal and Notch identity of medulla neurons with their adult targeting features across the different optic lobe neuropils at synapse resolution, and found that these specification mechanisms are significantly associated with the depth of neuropil targeting in the adult brain, for both local interneurons and projection neurons. We show that this temporal identity-dependent targeting of projection neurons unfolds early in development and is genetically determined. Notably, synapse location in the adult brain of putative medulla neurons can be used to predict their temporal origin. Moreover, synapses of neuronal types from different connectome-predicted functional subsystems are compartmentalized in the different neuropils, suggesting a link between synaptic stratification and specific visual functions. Finally, we show that candidate terminal selector TFs are significantly associated with a specific depth bias in the optic lobe neuropils, providing putative molecular determinants of this targeting. Together, we show that temporal identity and Notch status of medulla neurons can predict their neuropil synapse location, linking their developmental patterning with adult circuit architecture.
