## Supplementary Table 1 for "Temporal and Notch identity determine neuropil targeting depth and synapse location in the fly visual system"

### Sheet: MARCM quantification
**Characteristic**	**Beta**	**95% CI**	**p-value**
Condition
Control (Wt)
Slp mutant	-0.20	-0.26, -0.13	6.11902617004462e-06
rep
Control (Wt)_Brain 1
Control (Wt)_Brain 2	0.12	0.05, 0.18	0.0012923724153579
Control (Wt)_Brain 3	0.14	0.08, 0.21	0.000207603114506717
Control (Wt)_Brain 4	-0.03	-0.10, 0.03	0.271170695151294
Slp mutant_Brain 1	0.02	-0.04, 0.08	0.505156714356374
Slp mutant_Brain 2	-0.08	-0.14, -0.02	0.0152790505714688
Slp mutant_Brain 3	-0.08	-0.15, -0.02	0.0134361059718363
Slp mutant_Brain 4

### Sheet: Medulla
Temporal Window	Observed Depth Bias Ratio	p-value	q-value (FDR)	Neuron Class	Annotation Class	Synapse Type	Observed Distance to Superficial References	Observed Distance to Deep References	Observed Distance Difference	Observed Reference Difference	Bootstrapped Distance Difference (Median)	Bootstrapped Distance Difference (2.5%)	Bootstrapped Distance Difference (97.5%)	Bootstrapped Reference Difference (Median)	Bootstrapped Reference Difference (2.5 %)	Bootstrapped Reference Difference (97.5%)	Bootstrapped Depth Bias Ratio (Median)	Bootstrapped Depth Bias Ratio (2.5%)	Bootstrapped Depth Bias Ratio (97.5%)	Neuropil
Erm/Ey	0.10175	1	1	Notch Off_projection	Annotated in this work	post	12639.3	15502.7	2863.46	28142	2905	-3083.49	7797.74	28127.4	26918.6	29418.5	0.103194	-0.10764	0.280912	ME_R
Erm/Ey	0.204722	1	1	Notch Off_projection	Annotated in this work	pre	11190.4	16951.6	5761.27	28142	5840.47	288.372	10429	28116.1	26868.3	29356.8	0.206764	0.01028	0.374443	ME_R
Hbn/Opa/Slp	-0.0316241	1	1	Notch Off_intrinsic	Annotated in this work	post	14516	13626	-889.966	28142	-1052.43	-7895.71	6597.15	28147.8	26831.7	29391.3	-0.0369495	-0.28246	0.234665	ME_R
Hbn/Opa/Slp	0.260175	1	1	Notch On_projection	Annotated in this work	post	10410.1	17731.9	7321.83	28142	7361.5	4172.88	10267.6	28120.9	26800.9	29392.1	0.262764	0.144811	0.366981	ME_R
Hbn/Opa/Slp	-0.279539	0.928	0.997	Notch Off_intrinsic	Annotated in this work	pre	18004.4	10137.6	-7866.78	28142	-7571.38	-15883.5	-1499.56	28062.2	26869.4	29399.9	-0.269205	-0.565125	-0.0529214	ME_R
Hbn/Opa/Slp	0.199005	1	1	Notch On_projection	Annotated in this work	pre	11270.8	16871.2	5600.4	28142	5565.75	2551.42	8409.39	28205.9	26891.9	29530.9	0.196952	0.0911885	0.299925	ME_R
D/BH-1	0.438033	0.784	1	Notch Off_intrinsic	Annotated in this work	post	7907.43	20234.6	12327.1	28142	12335.7	8047.68	16656	28112.7	26849.5	29552.1	0.43687	0.283373	0.591515	ME_R
D/BH-1	0.318899	0.997	0.997	Notch Off_intrinsic	Annotated in this work	pre	9583.77	18558.2	8974.47	28142	8981.7	4956.32	12288.3	28167.8	26912.2	29432.2	0.31976	0.175661	0.434873	ME_R
Hth	-1	0	0	Notch Off_intrinsic	Previously annotated	post	28854.6	712.562	-28142	28142	-27920.8	-29131.7	-25549.1	28148.7	26837.9	29379	-1	-1	-0.902219	ME_R
Hth	-0.885751	0	0	Notch Off_projection	Previously annotated	post	26534.4	1607.6	-24926.8	28142	-24850.8	-28584.4	-19819	28162	26906.1	29471.3	-0.885012	-1	-0.700804	ME_R
Hth	0.853799	0	0	Notch On_intrinsic	Previously annotated	post	2057.19	26084.8	24027.6	28142	24018.9	20563.6	27235.7	28149.4	27013.9	29382.9	0.854326	0.727754	0.977151	ME_R
Hth	-1	0	0	Notch Off_intrinsic	Previously annotated	pre	28863.7	721.737	-28142	28142	-27908.6	-29177.9	-25312.6	28140.5	26879.5	29446.7	-1	-1	-0.899599	ME_R
Hth	-1	0	0	Notch Off_projection	Previously annotated	pre	34167.9	6025.95	-28142	28142	-28141	-29354.7	-26845	28142	26857.6	29370.4	-1	-1	-1	ME_R
Hth	-0.928359	0	0	Notch On_intrinsic	Previously annotated	pre	27133.9	1008.06	-26125.9	28142	-26190	-27995	-23893.1	28133.6	26923.4	29411.3	-0.930491	-1	-0.835035	ME_R
Hth/Opa	-0.294005	0.987	0.987	Notch Off_intrinsic	Previously annotated	post	18208	9934.05	-8273.9	28142	-8108.54	-13379.2	-3802.76	28137.2	26929.5	29334.6	-0.289078	-0.47199	-0.133776	ME_R
Hth/Opa	1	0	0	Notch On_projection	Previously annotated	post	1583.83	29725.8	28142	28142	28163.4	26910.2	29362.2	28166.2	26947.2	29395.4	1	1	1	ME_R
Hth/Opa	-0.276917	0.999	1	Notch Off_intrinsic	Previously annotated	pre	17967.5	10174.5	-7792.99	28142	-7873.22	-11160.2	-4492.31	28155.9	26837.7	29413.9	-0.279325	-0.400767	-0.154507	ME_R
Hth/Opa	-0.681785	0.001	0.0025	Notch On_projection	Previously annotated	pre	23664.4	4477.6	-19186.8	28142	-19089.5	-21559.2	-16879.7	28130.8	26898.3	29393.1	-0.680077	-0.774076	-0.598721	ME_R
Opa/Erm	0.827299	0	0	Notch Off_intrinsic	Previously annotated	post	2430.07	25711.9	23281.9	28142	23231.5	19727.4	26651.7	28123.3	26925.4	29461.9	0.821799	0.701908	0.956114	ME_R
Opa/Erm	1	0	0	Notch Off_projection	Previously annotated	post	3986.87	32128.9	28142	28142	28132.4	26929.5	29355.2	28133	26929.5	29355.2	1	1	1	ME_R
Opa/Erm	-0.188694	1	1	Notch Off_intrinsic	Previously annotated	pre	16726.1	11415.9	-5310.24	28142	-5283.07	-8032.44	-2624.79	28099.7	26888.6	29501.5	-0.18758	-0.288805	-0.094519	ME_R
Opa/Erm	0.6177	0.081	0.10125	Notch Off_projection	Previously annotated	pre	5379.35	22762.7	17383.3	28142	17419.6	12981.3	21530.7	28175.5	26928.3	29369.9	0.616331	0.460388	0.769886	ME_R
Erm/Ey	-0.314249	1	1	Notch Off_projection	Previously annotated	post	18492.8	9649.2	-8843.6	28142	-8771.37	-11338.3	-6251.09	28111.4	26797.8	29332.6	-0.313296	-0.406939	-0.221723	ME_R
Erm/Ey	0.312851	0.964	0.964	Notch On_intrinsic	Previously annotated	post	9668.88	18473.1	8804.24	28142	8643.78	3352.36	14431.4	28141.1	26787.2	29486	0.307409	0.119588	0.511535	ME_R
Erm/Ey	0.852858	0	0	Notch On_projection	Previously annotated	post	2070.43	26071.6	24001.1	28142	24062.5	21640.2	26659.6	28145	26865.3	29462	0.853945	0.762221	0.960007	ME_R
Erm/Ey	-0.194462	1	1	Notch Off_projection	Previously annotated	pre	16807.3	11334.7	-5472.54	28142	-5530.94	-8455.57	-2685.85	28125.6	26853.4	29374.7	-0.196671	-0.301327	-0.0944991	ME_R
Erm/Ey	0.602973	0.185	0.185	Notch On_intrinsic	Previously annotated	pre	5586.56	22555.4	16968.9	28142	16804.5	11128.1	22315.5	28190.7	26877.9	29434	0.596549	0.397786	0.792792	ME_R
Erm/Ey	-0.88036	0	0	Notch On_projection	Previously annotated	pre	26458.5	1683.46	-24775.1	28142	-24817.8	-26891.7	-22861.8	28118.9	26858.5	29429.1	-0.881378	-0.971076	-0.798461	ME_R
Ey/Hbn	0.847143	0	0	Notch Off_intrinsic	Previously annotated	post	2150.85	25991.2	23840.3	28142	23825.3	18856.3	28100.8	28135.5	26858.9	29453	0.845623	0.661597	1	ME_R
Ey/Hbn	1	0	0	Notch On_projection	Previously annotated	post	711.418	28853.4	28142	28142	28042.2	26613.5	29255.3	28163.5	26893.4	29399.4	1	0.944293	1	ME_R
Ey/Hbn	1	0	0	Notch Off_intrinsic	Previously annotated	pre	201.437	28343.4	28142	28142	27643.9	23373.6	29191.6	28131.2	26938.2	29423.5	1	0.828259	1	ME_R
Ey/Hbn	-0.449917	0.917	1	Notch On_projection	Previously annotated	pre	20401.8	7740.21	-12661.6	28142	-12644.9	-14543.7	-11050.2	28105.9	26839.5	29447.3	-0.449145	-0.52477	-0.389008	ME_R
Hbn/Opa/Slp	0.828012	0	0	Notch Off_intrinsic	Previously annotated	post	2420.04	25722	23301.9	28142	23409.8	19631.4	26964.7	28128.6	26878.5	29468.5	0.829614	0.701518	0.963163	ME_R
Hbn/Opa/Slp	-0.789125	0	0	Notch Off_projection	Previously annotated	post	25174.8	2967.22	-22207.6	28142	-22286.2	-26613.3	-18027.5	28162.2	26832.8	29411.7	-0.790485	-0.950664	-0.640071	ME_R
Hbn/Opa/Slp	0.583295	0.018	0.018	Notch On_projection	Previously annotated	post	5863.46	22278.5	16415.1	28142	16394.5	14232.2	18489.6	28114.6	26846.6	29429.9	0.582695	0.505339	0.663736	ME_R
Hbn/Opa/Slp	0.885448	0	0	Notch Off_intrinsic	Previously annotated	pre	1611.86	26530.1	24918.3	28142	24938.3	20853	28452.4	28182.4	26839.5	29494.4	0.887165	0.733916	1	ME_R
Hbn/Opa/Slp	-0.839136	0	0	Notch Off_projection	Previously annotated	pre	25878.5	2263.51	-23615	28142	-23617.9	-27910.4	-18736.4	28183.5	26916.5	29376.1	-0.836557	-1	-0.660014	ME_R
Hbn/Opa/Slp	0.114245	1	1	Notch On_projection	Previously annotated	pre	12463.5	15678.5	3215.09	28142	3255.54	946.646	5307.84	28140.3	26921	29480.5	0.115287	0.0335091	0.191967	ME_R
Slp/D	1	0	0	Notch Off_intrinsic	Previously annotated	post	6125.74	34267.7	28142	28142	28155.2	26879.8	29389.6	28155.2	26879.8	29389.6	1	1	1	ME_R
Slp/D	1	0	0	Notch On_projection	Previously annotated	post	2304.41	30446.4	28142	28142	28062.1	26447.3	29330	28107	26902.4	29369.8	1	0.952188	1	ME_R
Slp/D	1	0	0	Notch Off_intrinsic	Previously annotated	pre	7317.3	35459.3	28142	28142	28132.2	26968.9	29392.4	28132.2	26968.9	29392.4	1	1	1	ME_R
Slp/D	0.332823	0.953	1	Notch On_projection	Previously annotated	pre	9387.85	18754.2	9366.31	28142	9444.96	1329.67	14906.1	28171.5	26886.8	29323.7	0.33604	0.0478151	0.524407	ME_R
D/BH-1	0.675903	0	0	Notch Off_intrinsic	Previously annotated	post	4560.37	23581.6	19021.3	28142	18980.1	16750.4	21309.7	28147.7	26927	29399.5	0.674529	0.591949	0.764552	ME_R
D/BH-1	1	0	0	Notch Off_projection	Previously annotated	post	7866.1	36008.1	28142	28142	28123.4	26758.8	29374.6	28123.4	26758.8	29374.6	1	1	1	ME_R
D/BH-1	0.259201	1	1	Notch Off_intrinsic	Previously annotated	pre	10423.8	17718.2	7294.43	28142	7234.08	4775.04	9905.77	28145.6	26941.5	29392.8	0.257217	0.17212	0.354759	ME_R
D/BH-1	1	0	0	Notch Off_projection	Previously annotated	pre	10122.9	38264.9	28142	28142	28139.3	26933.6	29433.3	28139.3	26933.6	29433.3	1	1	1	ME_R

### Sheet: Lobula
Temporal Window	Observed Depth Bias Ratio	p-value	q-value (FDR)	Neuron Class	Annotation Class	Synapse Type	Observed Distance to Superficial References	Observed Distance to Deep References	Observed Distance Difference	Observed Reference Difference	Bootstrapped Distance Difference (Median)	Bootstrapped Distance Difference (2.5%)	Bootstrapped Distance Difference (97.5%)	Bootstrapped Reference Difference (Median)	Bootstrapped Reference Difference (2.5 %)	Bootstrapped Reference Difference (97.5%)	Bootstrapped Depth Bias Ratio (Median)	Bootstrapped Depth Bias Ratio (2.5%)	Bootstrapped Depth Bias Ratio (97.5%)	Neuropil
Erm/Ey	-1	0	0	Notch Off_projection	Annotated in this work	post	26779.9	970.285	-25809.6	25809.6	-25769.9	-26344.9	-24489.4	25812.3	25229.7	26384.8	-1	-1	-0.949488	LO_R
Erm/Ey	-1	0	0	Notch Off_projection	Annotated in this work	pre	26929.4	1119.81	-25809.6	25809.6	-25809.5	-26384.8	-25243.1	25816.4	25277.3	26391	-1	-1	-0.998995	LO_R
Hbn/Opa/Slp	-0.82385	0	0	Notch On_projection	Annotated in this work	post	23536.5	2273.18	-21263.3	25809.6	-21271.4	-22938	-19471	25805.7	25216.3	26379.8	-0.823421	-0.892714	-0.752035	LO_R
Hbn/Opa/Slp	-0.96846	0	0	Notch On_projection	Annotated in this work	pre	25402.6	407.023	-24995.6	25809.6	-25001.2	-26026.7	-23182.6	25815.4	25274.5	26365.2	-0.969527	-1	-0.899218	LO_R
Hth	0.635288	0.066	0.066	Notch Off_projection	Previously annotated	post	4706.54	21103.1	16396.6	25809.6	16442.2	12170.3	20923.3	25809.2	25263.7	26369.5	0.637329	0.465865	0.812868	LO_R
Hth	0.932289	0	0	Notch Off_projection	Previously annotated	pre	873.803	24935.8	24062	25809.6	24009.3	18803.3	26102.9	25809	25288.5	26371	0.927307	0.729122	1	LO_R
Hth/Opa	0.0512168	1	1	Notch On_projection	Previously annotated	post	12243.9	13565.8	1321.89	25809.6	1349.32	-831.877	3247.21	25798.7	25245	26384	0.0525013	-0.0325349	0.12508	LO_R
Hth/Opa	0.90485	0	0	Notch On_projection	Previously annotated	pre	1227.89	24581.7	23353.9	25809.6	23417.8	21937.7	24769.7	25809.6	25276.1	26330.9	0.906507	0.843611	0.963422	LO_R
Opa/Erm	-1	0	0	Notch Off_projection	Previously annotated	post	26240.6	430.926	-25809.6	25809.6	-25645.3	-26276.3	-22485	25804.2	25216.7	26329.6	-1	-1	-0.876068	LO_R
Opa/Erm	-1	0	0	Notch Off_projection	Previously annotated	pre	28002.4	2192.77	-25809.6	25809.6	-25812.9	-26351.5	-25261.6	25813	25262.1	26366.8	-1	-1	-1	LO_R
Erm/Ey	-0.69905	0	0	Notch Off_projection	Previously annotated	post	21925.9	3883.7	-18042.2	25809.6	-18002	-19333.3	-16479	25799.7	25246.7	26353.5	-0.698481	-0.749687	-0.639671	LO_R
Erm/Ey	1	0	0	Notch On_projection	Previously annotated	post	2077.26	27886.9	25809.6	25809.6	25807.4	25257.6	26323	25807.4	25257.6	26323	1	1	1	LO_R
Erm/Ey	-1	0	0	Notch Off_projection	Previously annotated	pre	26252.4	442.723	-25809.6	25809.6	-25800.6	-26378	-25195.8	25823	25250.3	26416.9	-1	-1	-0.983534	LO_R
Erm/Ey	0.762976	0	0	Notch On_projection	Previously annotated	pre	3058.76	22750.9	19692.1	25809.6	19723.9	18063.8	21278.1	25796.3	25245.7	26401.2	0.763853	0.699083	0.829537	LO_R
Ey/Hbn	0.440331	0.967	1	Notch On_projection	Previously annotated	post	7222.43	18587.2	11364.8	25809.6	11386.3	9860.78	13031.5	25827.5	25276.8	26406.2	0.441204	0.377428	0.503494	LO_R
Ey/Hbn	0.787487	0	0	Notch On_projection	Previously annotated	pre	2742.45	23067.2	20324.7	25809.6	20330.4	18495.7	22195.6	25821	25223	26400.3	0.787717	0.714591	0.864075	LO_R
Hbn/Opa/Slp	1	0	0	Notch Off_projection	Previously annotated	post	891.334	26701	25809.6	25809.6	25800.9	24536.1	26344.5	25853	25225.8	26392.1	1	0.944877	1	LO_R
Hbn/Opa/Slp	-0.821044	0	0	Notch On_projection	Previously annotated	post	23500.2	2309.39	-21190.8	25809.6	-21134.2	-22670.1	-19741.4	25797.8	25249.3	26345.2	-0.819332	-0.880522	-0.762872	LO_R
Hbn/Opa/Slp	0.969938	0	0	Notch Off_projection	Previously annotated	pre	387.945	25421.7	25033.7	25809.6	24967.3	21792.8	26141.1	25810.6	25242.1	26362.1	0.967965	0.835982	1	LO_R
Hbn/Opa/Slp	-0.956836	0	0	Notch On_projection	Previously annotated	pre	25252.6	557.02	-24695.6	25809.6	-24658	-25664.2	-23664.8	25804.6	25254.2	26374.3	-0.956214	-1	-0.912458	LO_R
Slp/D	-0.956561	0	0	Notch On_projection	Previously annotated	post	25249.1	560.576	-24688.5	25809.6	-24610.3	-26180	-19862.4	25816.2	25255.8	26385	-0.951893	-1	-0.769605	LO_R
Slp/D	-0.85955	0	0	Notch On_projection	Previously annotated	pre	23997.1	1812.48	-22184.7	25809.6	-22207.8	-24814.4	-19772.9	25815.7	25269.9	26390.6	-0.859544	-0.960796	-0.765449	LO_R

### Sheet: Lobula Plate
Temporal Window	Observed Depth Bias Ratio	p-value	q-value (FDR)	Neuron Class	Annotation Class	Synapse Type	Observed Distance to Superficial References	Observed Distance to Deep References	Observed Distance Difference	Observed Reference Difference	Bootstrapped Distance Difference (Median)	Bootstrapped Distance Difference (2.5%)	Bootstrapped Distance Difference (97.5%)	Bootstrapped Reference Difference (Median)	Bootstrapped Reference Difference (2.5 %)	Bootstrapped Reference Difference (97.5%)	Bootstrapped Depth Bias Ratio (Median)	Bootstrapped Depth Bias Ratio (2.5%)	Bootstrapped Depth Bias Ratio (97.5%)	Neuropil
Hbn/Opa/Slp	0.303019	0.962	0.962	Notch On_projection	Annotated in this work	post	4217.65	7884.98	3667.33	12102.6	3711.95	2045.8	6437.05	12099.6	11772.6	12429	0.307332	0.169561	0.534983	LOP_R
Hbn/Opa/Slp	0.318296	0.948	0.948	Notch On_projection	Annotated in this work	pre	4125.21	7977.42	3852.22	12102.6	3778.5	1693.24	6887.48	12106.7	11781	12426.6	0.312062	0.142418	0.568457	LOP_R
Hth	-0.147628	0.998	1	Notch Off_projection	Previously annotated	post	6944.66	5157.97	-1786.69	12102.6	-1786.18	-4869.34	914.633	12107.9	11802.6	12436.7	-0.146879	-0.401003	0.074859	LOP_R
Hth	-0.132667	0.998	1	Notch Off_projection	Previously annotated	pre	6854.12	5248.5	-1605.62	12102.6	-1735.11	-5219.32	1230.38	12104.3	11767	12406.7	-0.142609	-0.428179	0.102279	LOP_R
Erm/Ey	-0.556322	0.204	0.612	Notch Off_projection	Previously annotated	post	9417.79	2684.83	-6732.96	12102.6	-6801.26	-8448.06	-4950.93	12108	11774.7	12411.9	-0.561079	-0.702206	-0.406994	LOP_R
Erm/Ey	1	0	0	Notch On_projection	Previously annotated	post	1995.81	14098.4	12102.6	12102.6	12094.2	11767.1	12391.8	12094.2	11769.8	12391.8	1	1	1	LOP_R
Erm/Ey	0.0809196	1	1	Notch Off_projection	Previously annotated	pre	5561.64	6540.98	979.34	12102.6	1003.23	-106.755	2164.37	12093.7	11776.4	12408.4	0.0828791	-0.00877546	0.17931	LOP_R
Erm/Ey	0.283496	1	1	Notch On_projection	Previously annotated	pre	4335.79	7766.84	3431.05	12102.6	3489.14	2273.38	4640.45	12107.6	11799.3	12439.9	0.287862	0.186735	0.385555	LOP_R
Hbn/Opa/Slp	0.169182	1	1	Notch Off_projection	Previously annotated	post	5027.54	7075.09	2047.55	12102.6	2079.18	540.245	3517.83	12100	11765.7	12423.1	0.171479	0.0445285	0.289819	LOP_R
Hbn/Opa/Slp	0.303019	0.957	0.997	Notch On_projection	Previously annotated	post	4217.65	7884.98	3667.33	12102.6	3676.65	1914.57	6336.58	12104.4	11761.3	12452.4	0.305787	0.159348	0.523492	LOP_R
Hbn/Opa/Slp	0.318296	0.942	1	Notch On_projection	Previously annotated	pre	4125.21	7977.42	3852.22	12102.6	3848.99	1756.28	6880.42	12102	11757.4	12431.2	0.317491	0.145824	0.567748	LOP_R
Slp/D	0.328236	0.997	0.997	Notch On_projection	Previously annotated	post	4065.06	8037.57	3972.52	12102.6	3981.4	2170.75	5636.91	12102.1	11765.3	12418.7	0.328367	0.18515	0.465441	LOP_R
Slp/D	-0.0961219	1	1	Notch On_projection	Previously annotated	pre	6632.98	5469.65	-1163.33	12102.6	-1113.38	-4006.83	906.489	12109.7	11796.2	12425.1	-0.0926832	-0.329953	0.0767371	LOP_R
