## Supplementary Table 2 for "Temporal and Notch identity determine neuropil targeting depth and synapse location in the fly visual system"

### Sheet: Medulla
Cell Type	Observed Depth Bias Ratio	p-value	q-value (FDR)	Synapse Type	Observed Distance to Superficial References	Observed Distance to Deep References	Observed Distance Difference	Observed Reference Difference	Bootstrapped Distance Difference (Median)	Bootstrapped Distance Difference (2.5%)	Bootstrapped Distance Difference (97.5%)	Bootstrapped Reference Difference (Median)	Bootstrapped Reference Difference (2.5 %)	Bootstrapped Reference Difference (97.5%)	Bootstrapped Depth Bias Ratio (Median)	Bootstrapped Depth Bias Ratio (2.5%)	Bootstrapped Depth Bias Ratio (97.5%)	Neuropil
LMa2	-0.770108	0.09	0.09	post	24907.2	3234.81	-21672.4	28142	-21861.2	-28631.4	-11098.3	28181.7	26944.2	29474.1	-0.773844	-1	-0.384601	ME_R
LMa2	-0.767857	0.097	0.097	pre	24875.5	3266.48	-21609	28142	-21506.3	-28570.6	-10640.8	28120.9	26909.7	29426.8	-0.760384	-1	-0.377918	ME_R
LMa3	-1	0	0	post	32787.4	4645.4	-28142	28142	-28077.5	-29284.1	-26731.9	28097.5	26893.7	29287.6	-1	-1	-1	ME_R
LMa3	-1	0.001	0.0015	pre	31881.8	3739.84	-28142	28142	-28042.3	-29421.9	-24496.7	28101.1	26903.4	29446.2	-1	-1	-0.870592	ME_R
LMa4	-1	0	0	post	32251.5	4109.46	-28142	28142	-28111.4	-29404.3	-26265.2	28150.8	26944.6	29425.4	-1	-1	-0.935335	ME_R
LMa4	-1	0	0	pre	32771.6	4629.58	-28142	28142	-28095.7	-29393.6	-26791.2	28111.6	26873.8	29435.6	-1	-1	-1	ME_R
Pm02	-0.977413	0	0	post	27824.2	317.819	-27506.4	28142	-27169.8	-28913.9	-21008.6	28125.3	26967.3	29323.1	-0.977988	-1	-0.741922	ME_R
Pm02	-0.97543	0	0	pre	27796.3	345.729	-27450.5	28142	-27277.5	-29058.6	-20505.5	28151	26973.4	29403.2	-0.983401	-1	-0.729324	ME_R
Pm06	-0.911382	0.004	0.006	post	26895.1	1246.95	-25648.1	28142	-25561.8	-28918.4	-16843.3	28141.5	26921.4	29458.8	-0.906734	-1	-0.599975	ME_R
Pm06	-0.900757	0.006	0.009	pre	26745.6	1396.45	-25349.1	28142	-25087.2	-28938.6	-16042.1	28184.6	26855.8	29411.3	-0.894979	-1	-0.577405	ME_R
Pm07	-0.864297	0.06	0.072	post	26232.5	1909.48	-24323	28142	-23993.3	-29014.6	-11254.7	28212.8	26929.4	29440.9	-0.85119	-1	-0.40928	ME_R
Pm07	-0.992222	0.016	0.0192	pre	28032.6	109.448	-27923.1	28142	-27171.5	-29182.3	-15094.8	28120.1	26896.1	29385.8	-0.991959	-1	-0.538513	ME_R
Pm08	-0.987256	0	0	post	27962.7	179.318	-27783.4	28142	-27256	-29058.5	-20558.6	28176.6	26845.2	29366.1	-0.99005	-1	-0.731507	ME_R
Pm08	-0.950701	0	0	pre	27448.3	693.691	-26754.6	28142	-26875.1	-29007.8	-19634.8	28169.9	26917	29507.9	-0.956177	-1	-0.69766	ME_R
Pm10	-0.6857	0.173	0.173	post	23719.5	4422.52	-19297	28142	-19140	-28331.9	-7409.69	28154.7	26871.4	29399.4	-0.680522	-1	-0.252223	ME_R
Pm10	-0.636039	0.264	0.264	pre	23020.7	5121.3	-17899.4	28142	-17996.7	-28073.4	-6119.98	28126.8	26862.3	29367.3	-0.636138	-1	-0.212197	ME_R
Pm11	-1	0	0	post	32024.3	3882.28	-28142	28142	-28066	-29276.8	-26216.5	28137.7	26839.8	29324.5	-1	-1	-0.933745	ME_R
Pm11	-1	0	0	pre	30900.9	2758.9	-28142	28142	-27951.7	-29272.3	-22536	28154.2	26722.3	29444.6	-1	-1	-0.785981	ME_R
Tm16	0.455297	0.759	1	post	7664.51	20477.5	12813	28142	12751.9	8677.7	16698.7	28093.5	26890	29339.1	0.452658	0.308088	0.598048	ME_R
Tm16	0.38295	0.972	1	pre	8682.51	19459.5	10777	28142	10609	5906.75	14243.6	28127.7	26846.8	29382.1	0.376012	0.211057	0.503477	ME_R
Tm36	-0.213176	0.981	1	post	17070.6	11071.4	-5999.19	28142	-6015.61	-13778.7	567.073	28145.1	26861.5	29352.3	-0.212791	-0.485252	0.020514	ME_R
Tm36	-0.249004	0.967	1	pre	17574.7	10567.3	-7007.47	28142	-7003.41	-14386.6	-171.68	28149	26880.8	29436.2	-0.247274	-0.516588	-0.00619837	ME_R
Tm37	0.084173	1	1	post	12886.6	15255.4	2368.8	28142	2453.35	-4474.97	8426.18	28144.2	26879.5	29441.5	0.0870556	-0.159794	0.296672	ME_R
Tm37	-0.465766	0.534	1	pre	20624.8	7517.21	-13107.6	28142	-13097.6	-25742.1	26968.4	28119.8	26789.8	29330.5	-0.465251	-0.923336	1	ME_R
Tm7	0.258154	1	1	post	10438.5	17703.5	7264.97	28142	7490.73	2660.11	11828.3	28140.2	26901.1	29337.6	0.267911	0.0941226	0.418956	ME_R
Tm7	0.225637	1	1	pre	10896.1	17245.9	6349.89	28142	6075.56	375.889	11275.6	28181.4	26873	29448.5	0.217503	0.0132933	0.400988	ME_R
Tm8b	0.466365	0.582	1	post	7508.78	20633.2	13124.4	28142	13088.6	2278.19	22139.3	28175.8	26951.8	29400	0.457992	0.0806684	0.787562	ME_R
Tm8b	-0.269647	0.922	1	pre	17865.2	10276.8	-7588.4	28142	-7432.55	-16682.8	1248.72	28080.3	26793.7	29434.1	-0.261273	-0.598318	0.0442944	ME_R
TmY31	-0.285922	0.937	1	post	18094.2	10047.8	-8046.43	28142	-7886.87	-15543.4	-1044.37	28171.8	26888.5	29513.4	-0.279407	-0.552607	-0.0352487	ME_R
TmY31	-0.143192	1	1	pre	16085.9	12056.1	-4029.71	28142	-4077.54	-10112.3	1517.7	28143.7	26777.7	29411.1	-0.145497	-0.355646	0.0526714	ME_R
TmY9q	0.918425	0	0	post	1147.84	26994.2	25846.3	28142	25733.6	19597.2	28924.2	28079.2	26819.1	29411.1	0.918461	0.691482	1	ME_R
TmY9q	0.513033	0.466	1	pre	6852.11	21289.9	14437.8	28142	14245.4	7216.52	19740	28110.4	26895.3	29365.2	0.506589	0.254323	0.701828	ME_R
TmY9q__perp	1	0	0	post	1760.23	29902.2	28142	28142	28026	24817.1	29352	28163.3	26844.2	29449.5	1	0.876669	1	ME_R
TmY9q__perp	0.902607	0.006	0.048	pre	1370.42	26771.6	25401.2	28142	25175.3	15693	28996.7	28159.8	26828.8	29436.8	0.897662	0.550109	1	ME_R

### Sheet: Lobula
Cell Type	Observed Depth Bias Ratio	p-value	q-value (FDR)	Synapse Type	Observed Distance to Superficial References	Observed Distance to Deep References	Observed Distance Difference	Observed Reference Difference	Bootstrapped Distance Difference (Median)	Bootstrapped Distance Difference (2.5%)	Bootstrapped Distance Difference (97.5%)	Bootstrapped Reference Difference (Median)	Bootstrapped Reference Difference (2.5 %)	Bootstrapped Reference Difference (97.5%)	Bootstrapped Depth Bias Ratio (Median)	Bootstrapped Depth Bias Ratio (2.5%)	Bootstrapped Depth Bias Ratio (97.5%)	Neuropil
LMa2	0.178758	0.998	0.998	post	10598	15211.7	4613.69	25809.6	4697.45	-2428.79	10269.9	25802.1	25260	26405.5	0.182118	-0.0938993	0.397119	LO_R
LMa2	0.134129	1	1	pre	11173.9	14635.7	3461.81	25809.6	3675.27	-3678.31	9256.51	25796.3	25224.2	26358.2	0.143462	-0.140988	0.362946	LO_R
LMa3	0.39271	0.804	0.998	post	7836.97	17972.7	10135.7	25809.6	10330.6	4057.72	16450.7	25803.4	25276.1	26349	0.399813	0.158372	0.636347	LO_R
LMa3	0.270949	0.979	1	pre	9408.27	16401.4	6993.09	25809.6	6940.72	998.097	12715.3	25806.6	25232.2	26325.6	0.268104	0.0387724	0.496258	LO_R
LMa4	0.733137	0.028	0.084	post	3443.82	22365.8	18922	25809.6	18972.8	12646	23563.2	25803.9	25241.8	26378.8	0.733815	0.486684	0.92244	LO_R
LMa4	0.60673	0.185	0.555	pre	5075.08	20734.6	15659.5	25809.6	15903.4	9133.29	22000.5	25803.3	25227.1	26390.7	0.617936	0.352836	0.847208	LO_R
Tm16	-1	0	0	post	36678	10868.4	-25809.6	25809.6	-25803.9	-26380.4	-25274.4	25804.7	25276.9	26380.6	-1	-1	-1	LO_R
Tm16	-1	0	0	pre	32546	6736.32	-25809.6	25809.6	-25818	-26404.1	-25275.2	25818.4	25275.4	26407.8	-1	-1	-1	LO_R
Tm36	-0.743784	0	0	post	22503.2	3306.42	-19196.8	25809.6	-19196.7	-22238.5	-16609.5	25807.4	25266.9	26389.4	-0.743891	-0.865947	-0.64719	LO_R
Tm36	-0.731596	0	0	pre	22345.9	3463.7	-18882.2	25809.6	-18871.1	-21693.8	-16575.8	25799.1	25245.8	26346.7	-0.731874	-0.838529	-0.640881	LO_R
Tm37	-1	0	0	post	25901.5	91.822	-25809.6	25809.6	-25562.1	-26309.9	-23081	25806.1	25262.9	26403.1	-1	-1	-0.894863	LO_R
Tm37	-1	0	0	pre	25886.4	76.7902	-25809.6	25809.6	-25573.9	-26223.8	-23695.5	25827.6	25235.2	26379.5	-1	-1	-0.917153	LO_R
Tm7	-1	0	0	post	27102	1292.41	-25809.6	25809.6	-25804.7	-26376.1	-25233.6	25806	25237.5	26394.3	-1	-1	-1	LO_R
Tm7	-1	0	0	pre	27690.2	1880.58	-25809.6	25809.6	-25780.9	-26383.3	-25228.6	25782.6	25229.3	26383.8	-1	-1	-1	LO_R
Tm8b	-1	0	0	post	35693.5	9883.88	-25809.6	25809.6	-25816.6	-26352.5	-25263.3	25816.7	25268.3	26354.8	-1	-1	-1	LO_R
Tm8b	-1	0	0	pre	32552.5	6742.9	-25809.6	25809.6	-25803.1	-26377.7	-25248.9	25803.6	25251.2	26386	-1	-1	-1	LO_R
TmY20	-0.948662	0	0	post	25147.1	662.509	-24484.6	25809.6	-24513.5	-26063.7	-22003.2	25776.6	25209.6	26325.2	-0.951249	-1	-0.851842	LO_R
TmY20	-1	0	0	pre	28517.9	2708.26	-25809.6	25809.6	-25813.7	-26373.6	-25272.2	25813.8	25273.3	26374.3	-1	-1	-1	LO_R
TmY31	-1	0	0	post	28876.9	3067.22	-25809.6	25809.6	-25815.3	-26385.5	-25242.4	25815.4	25244.5	26394	-1	-1	-1	LO_R
TmY31	-1	0	0	pre	31979.4	6169.8	-25809.6	25809.6	-25796.9	-26345.1	-25252.7	25797.2	25253.3	26354.6	-1	-1	-1	LO_R
TmY9q	-1	0	0	post	31841.3	6031.66	-25809.6	25809.6	-25796.7	-26346	-25232.8	25798.6	25237.8	26350.1	-1	-1	-1	LO_R
TmY9q	-1	0	0	pre	31119.7	5310.03	-25809.6	25809.6	-25810.8	-26352.5	-25260.4	25811.8	25262.7	26352.8	-1	-1	-1	LO_R
TmY9q__perp	-1	0	0	post	26004.6	195.017	-25809.6	25809.6	-25552.6	-26264.1	-22705.2	25799.5	25196.7	26391.4	-1	-1	-0.879742	LO_R
TmY9q__perp	-1	0	0	pre	26022.5	212.881	-25809.6	25809.6	-25690.8	-26318.3	-24281.2	25820.7	25210.9	26418.2	-1	-1	-0.939967	LO_R

### Sheet: Lobula Plate
Cell Type	Observed Depth Bias Ratio	p-value	q-value (FDR)	Synapse Type	Observed Distance to Superficial References	Observed Distance to Deep References	Observed Distance Difference	Observed Reference Difference	Bootstrapped Distance Difference (Median)	Bootstrapped Distance Difference (2.5%)	Bootstrapped Distance Difference (97.5%)	Bootstrapped Reference Difference (Median)	Bootstrapped Reference Difference (2.5 %)	Bootstrapped Reference Difference (97.5%)	Bootstrapped Depth Bias Ratio (Median)	Bootstrapped Depth Bias Ratio (2.5%)	Bootstrapped Depth Bias Ratio (97.5%)	Neuropil
LMa3	0.58125	0.498	0.564	post	2533.99	9568.64	7034.65	12102.6	5285.6	-6123.4	12368.8	12101	11803.3	12424.1	0.43797	-0.515739	1	LOP_R
LMa4	0.463324	0.564	0.564	post	3247.59	8855.03	5607.44	12102.6	5506.33	1208.77	11837.1	12105.9	11776.7	12415.3	0.454268	0.0981094	0.990767	LOP_R
LMa4	0.46474	0.55	0.55	pre	3239.03	8863.6	5624.57	12102.6	5505.87	-3689.05	10967.8	12100.6	11790.8	12416.7	0.453513	-0.308334	0.904218	LOP_R
Tm36	-0.0474039	0.999	0.999	post	6338.17	5764.46	-573.711	12102.6	-600.19	-4732.9	1749.91	12102.5	11784	12416.2	-0.0495453	-0.389511	0.144222	LOP_R
TmY20	1	0	0	post	2663.26	14765.9	12102.6	12102.6	12090.4	11780.5	12431.5	12090.4	11780.5	12431.5	1	1	1	LOP_R
TmY20	1	0	0	pre	2474.99	14577.6	12102.6	12102.6	12099.6	11775.1	12430.5	12099.6	11775.1	12430.5	1	1	1	LOP_R
TmY31	0.411088	0.864	0.999	post	3563.69	8538.94	4975.25	12102.6	4996.82	3259.17	6766.1	12105	11780.7	12413.9	0.413157	0.272608	0.559703	LOP_R
TmY31	0.620652	0.139	0.139	pre	2295.55	9807.07	7511.52	12102.6	7451.69	5200.39	9630.38	12106.6	11780	12409.6	0.615271	0.428368	0.799692	LOP_R
TmY9q	1	0	0	post	2315.69	14418.3	12102.6	12102.6	12103.7	11574.9	12427.8	12107.9	11781.4	12431.1	1	0.967141	1	LOP_R
TmY9q	1	0	0	pre	3198.18	15300.8	12102.6	12102.6	12103	11774.3	12421.2	12103.6	11778.1	12421.2	1	1	1	LOP_R
TmY9q__perp	1	0	0	post	22.8325	12125.5	12102.6	12102.6	11919.1	9600.43	12365.7	12090.1	11760.4	12416.2	1	0.793034	1	LOP_R
TmY9q__perp	1	0	0	pre	1125.12	13227.7	12102.6	12102.6	12094.3	11650.6	12395.3	12101.2	11799.3	12396.5	1	0.968348	1	LOP_R
