## Supplementary Table 3 for "Temporal and Notch identity determine neuropil targeting depth and synapse location in the fly visual system"

### Sheet: Medulla
Function Subsystem	Observed Depth Bias Ratio	p-value	q-value (FDR)	Neuron Class	Annotation Class	Synapse Type	Observed Distance to Superficial References	Observed Distance to Deep References	Observed Distance Difference	Observed Reference Difference	Bootstrapped Distance Difference (Median)	Bootstrapped Distance Difference (2.5%)	Bootstrapped Distance Difference (97.5%)	Bootstrapped Reference Difference (Median)	Bootstrapped Reference Difference (2.5 %)	Bootstrapped Reference Difference (97.5%)	Bootstrapped Depth Bias Ratio (Median)	Bootstrapped Depth Bias Ratio (2.5%)	Bootstrapped Depth Bias Ratio (97.5%)	Neuropil
Color	0.558005	0.083	0.083	Notch Off_intrinsic	Previously annotated	post	6219.31	21922.7	15703.4	28142	15680.8	13403.2	18263.8	28153	26866.6	29429.4	0.55667	0.476979	0.648415	ME_R
Color	0.429212	0.866	0.982	Notch Off_projection	Previously annotated	post	8031.56	20110.4	12078.9	28142	12066.9	8165.06	15713.8	28095.9	26776.5	29402.8	0.429025	0.294047	0.560821	ME_R
Color	0.312851	0.968	0.968	Notch On_intrinsic	Previously annotated	post	9668.88	18473.1	8804.24	28142	8859.71	3251.55	14358.9	28142.4	26878	29437.6	0.314134	0.116827	0.512398	ME_R
Color	0.643357	0.001	0.00133333	Notch On_projection	Previously annotated	post	5018.33	23123.7	18105.3	28142	18087.5	15931.7	20450.4	28184.3	27009.8	29402.1	0.641665	0.564223	0.730374	ME_R
Color	0.335958	0.992	0.992	Notch Off_intrinsic	Annotated in this work	post	9343.73	18798.3	9454.54	28142	9392.68	5394.13	13276.6	28159.2	26936.3	29377.2	0.33337	0.196219	0.4683	ME_R
Color	0.10175	1	1	Notch Off_projection	Annotated in this work	post	12639.3	15502.7	2863.46	28142	3023.74	-2878.12	7867.52	28159.7	26922.8	29400.5	0.107825	-0.101502	0.280437	ME_R
Color	0.260175	1	1	Notch On_projection	Annotated in this work	post	10410.1	17731.9	7321.83	28142	7330.85	4187.26	10320.5	28140.1	26889.6	29368	0.261126	0.147971	0.368449	ME_R
Color	0.207506	1	1	Notch Off_intrinsic	Previously annotated	pre	11151.2	16990.8	5839.64	28142	5735.91	3595.34	8143.23	28153.4	26920.7	29332.7	0.203445	0.127662	0.290827	ME_R
Color	0.436285	0.861	0.99	Notch Off_projection	Previously annotated	pre	7932.04	20210	12277.9	28142	12339.3	8800.29	15440.5	28142.5	26842.9	29497.4	0.436773	0.31175	0.545592	ME_R
Color	0.602973	0.184	0.184	Notch On_intrinsic	Previously annotated	pre	5586.56	22555.4	16968.9	28142	16956	11336.3	22853.3	28181.6	26901.6	29391.9	0.599138	0.401015	0.820894	ME_R
Color	0.13521	1	1	Notch On_projection	Previously annotated	pre	12168.5	15973.5	3805.08	28142	3699.74	1491.91	5943.68	28142.1	26850.2	29427.1	0.131171	0.0523523	0.212434	ME_R
Color	0.251672	1	1	Notch Off_intrinsic	Annotated in this work	pre	10529.7	17612.3	7082.55	28142	7214.7	3539.7	10839.4	28182.8	27016	29365.2	0.255962	0.125096	0.385291	ME_R
Color	0.204722	1	1	Notch Off_projection	Annotated in this work	pre	11190.4	16951.6	5761.27	28142	5576.13	399.444	10263.7	28139.6	26876.4	29384.3	0.199059	0.0135704	0.365465	ME_R
Color	0.199005	1	1	Notch On_projection	Annotated in this work	pre	11270.8	16871.2	5600.4	28142	5621.54	2565.61	8317.36	28153.8	26848.9	29507.9	0.200215	0.0907271	0.292547	ME_R
Form	1	0	0	Notch Off_intrinsic	Previously annotated	post	4572.08	32714.1	28142	28142	28137.3	26869.5	29340.3	28137.3	26869.5	29340.3	1	1	1	ME_R
Form	1	0	0	Notch On_projection	Previously annotated	post	2304.41	30446.4	28142	28142	28054.4	26469.6	29265.3	28116.6	26837.7	29286.2	1	0.947938	1	ME_R
Form	1	0	0	Notch Off_intrinsic	Previously annotated	pre	1675.22	29817.2	28142	28142	28106.8	26791	29312.6	28161	26907.4	29384.6	1	0.967431	1	ME_R
Form	0.332823	0.951	1	Notch On_projection	Previously annotated	pre	9387.85	18754.2	9366.31	28142	9454.69	1849.02	14671.2	28107.3	26820.1	29474.7	0.337571	0.0658887	0.521625	ME_R
Luminance	0.87027	0	0	Notch Off_intrinsic	Previously annotated	post	1825.43	26316.6	24491.1	28142	24465.4	22186.1	26609.8	28128.9	26893.9	29372.9	0.868222	0.785666	0.955996	ME_R
Luminance	0.3988	0.983	1	Notch Off_intrinsic	Previously annotated	pre	8459.48	19682.5	11223	28142	11138.1	8417.19	13958.3	28160.4	26803.2	29411.3	0.396541	0.298245	0.493761	ME_R
Motion	1	0	0	Notch Off_intrinsic	Previously annotated	post	9747.14	37889.1	28142	28142	28095.5	26911.2	29430.7	28095.5	26911.2	29430.7	1	1	1	ME_R
Motion	1	0	0	Notch Off_projection	Previously annotated	post	7866.1	36008.1	28142	28142	28136.1	26838.1	29367.1	28136.1	26838.1	29367.1	1	1	1	ME_R
Motion	0.853799	0	0	Notch On_intrinsic	Previously annotated	post	2057.19	26084.8	24027.6	28142	24010.8	21034	27189.6	28115.6	26894.7	29377.1	0.85238	0.743994	0.971328	ME_R
Motion	1	0	0	Notch On_projection	Previously annotated	post	2472.12	30614.1	28142	28142	28159.3	26876.9	29412.2	28159.3	26876.9	29412.2	1	1	1	ME_R
Motion	1	0	0	Notch Off_intrinsic	Previously annotated	pre	9351.27	37493.3	28142	28142	28138.9	26842.9	29436.1	28138.9	26842.9	29436.1	1	1	1	ME_R
Motion	1	0	0	Notch Off_projection	Previously annotated	pre	10122.9	38264.9	28142	28142	28164.8	26890.8	29424	28164.8	26890.8	29424	1	1	1	ME_R
Motion	-0.928359	0	0	Notch On_intrinsic	Previously annotated	pre	27133.9	1008.06	-26125.9	28142	-26075	-28033.1	-23744.7	28113.7	26878.2	29371.3	-0.930093	-1	-0.835936	ME_R
Motion	-0.698134	0	0	Notch On_projection	Previously annotated	pre	23894.4	4247.56	-19646.9	28142	-19569.3	-21367.3	-17775.9	28115.1	26887.6	29382.3	-0.695274	-0.767586	-0.627663	ME_R
Object	-1	0	0	Notch Off_intrinsic	Previously annotated	post	28455.1	313.063	-28142	28142	-27780.3	-29066.3	-25000.2	28187.5	26941.8	29408.7	-1	-1	-0.882826	ME_R
Object	-0.759701	0	0	Notch Off_projection	Previously annotated	post	24760.8	3381.24	-21379.5	28142	-21386.7	-24036.2	-19003.2	28113.7	26918.3	29396.2	-0.759484	-0.86569	-0.667234	ME_R
Object	0.360374	0.991	0.991	Notch On_projection	Previously annotated	post	9000.18	19141.8	10141.6	28142	10162.1	6886.47	13201.8	28149.1	26849.1	29310.9	0.362599	0.243564	0.470325	ME_R
Object	-0.989853	0	0	Notch Off_intrinsic	Previously annotated	pre	27999.2	142.775	-27856.5	28142	-27420.7	-28912.8	-24272.7	28129	26835	29477	-0.985733	-1	-0.854965	ME_R
Object	-0.927988	0	0	Notch Off_projection	Previously annotated	pre	27128.7	1013.28	-26115.4	28142	-26189.7	-28453.2	-23361.5	28139.2	26846.4	29409.1	-0.93102	-1	-0.820595	ME_R
Object	-0.430493	0.969	1	Notch On_projection	Previously annotated	pre	20128.5	8013.53	-12114.9	28142	-12085.6	-14084.7	-10093.6	28156.3	26949	29461.2	-0.429033	-0.503907	-0.353823	ME_R
Polarization	-1	0	0	Notch Off_intrinsic	Previously annotated	post	33471.2	5329.23	-28142	28142	-28106.1	-29363.8	-26691.7	28127.2	26894.2	29388.7	-1	-1	-0.983423	ME_R
Polarization	-1	0	0	Notch Off_intrinsic	Previously annotated	pre	33700.4	5558.43	-28142	28142	-28178.8	-29357.5	-26768.5	28191.3	26875.2	29367.8	-1	-1	-1	ME_R
Unannotated	0.125853	0.982	0.982	Notch Off_projection	Previously annotated	post	12300.1	15841.9	3541.76	28142	3373.65	-7131.12	12466	28123.8	26858.7	29279.2	0.11896	-0.252649	0.436737	ME_R
Unannotated	-0.00409603	0.99	0.99	Notch Off_projection	Previously annotated	pre	14128.6	14013.4	-115.27	28142	21.9608	-10157	10251	28090.5	26868.6	29387.9	0.000779575	-0.360767	0.364438	ME_R

### Sheet: Lobula
Function Subsystem	Observed Depth Bias Ratio	p-value	q-value (FDR)	Neuron Class	Annotation Class	Synapse Type	Observed Distance to Superficial References	Observed Distance to Deep References	Observed Distance Difference	Observed Reference Difference	Bootstrapped Distance Difference (Median)	Bootstrapped Distance Difference (2.5%)	Bootstrapped Distance Difference (97.5%)	Bootstrapped Reference Difference (Median)	Bootstrapped Reference Difference (2.5 %)	Bootstrapped Reference Difference (97.5%)	Bootstrapped Depth Bias Ratio (Median)	Bootstrapped Depth Bias Ratio (2.5%)	Bootstrapped Depth Bias Ratio (97.5%)	Neuropil
Color	-1	0	0	Notch Off_projection	Annotated in this work	post	26779.9	970.285	-25809.6	25809.6	-25761.7	-26370	-24586.5	25804.3	25247.3	26385.9	-1	-1	-0.952773	LO_R
Color	-0.82385	0	0	Notch On_projection	Annotated in this work	post	23536.5	2273.18	-21263.3	25809.6	-21254.9	-23073	-19598.5	25799.9	25289.6	26366.2	-0.823529	-0.898011	-0.76161	LO_R
Color	-1	0	0	Notch Off_projection	Previously annotated	post	26541.8	732.118	-25809.6	25809.6	-25769	-26354	-25000.9	25816.5	25246.6	26367.3	-1	-1	-0.968228	LO_R
Color	-0.844643	0	0	Notch On_projection	Previously annotated	post	23804.8	2004.85	-21799.9	25809.6	-21797	-23303.6	-20297.1	25819.4	25276.3	26372.2	-0.844046	-0.904111	-0.782856	LO_R
Color	-1	0	0	Notch Off_projection	Annotated in this work	pre	26929.4	1119.81	-25809.6	25809.6	-25802.8	-26401.7	-25190.1	25809.1	25207.4	26410.9	-1	-1	-1	LO_R
Color	-0.96846	0	0	Notch On_projection	Annotated in this work	pre	25402.6	407.023	-24995.6	25809.6	-24974.1	-26092.9	-23389.5	25821.4	25231.7	26380.3	-0.967487	-1	-0.903213	LO_R
Color	-1	0	0	Notch Off_projection	Previously annotated	pre	27353.6	1543.97	-25809.6	25809.6	-25805.5	-26342.7	-25261.5	25805.7	25265.4	26355.2	-1	-1	-1	LO_R
Color	-1	0	0	Notch On_projection	Previously annotated	pre	25883	73.3974	-25809.6	25809.6	-25643.2	-26209.5	-24761.8	25815.8	25231.6	26354.8	-1	-1	-0.959465	LO_R
Form	-0.956561	0	0	Notch On_projection	Previously annotated	post	25249.1	560.576	-24688.5	25809.6	-24512.7	-26113.8	-19678.7	25802.4	25254.7	26355.6	-0.950367	-1	-0.759177	LO_R
Form	-0.85955	0	0	Notch On_projection	Previously annotated	pre	23997.1	1812.48	-22184.7	25809.6	-22242	-24716.7	-19859.5	25810.6	25288.7	26332.9	-0.86262	-0.960317	-0.772514	LO_R
Motion	0.996963	0.002	0.003	Notch Off_projection	Previously annotated	post	39.1856	25770.4	25731.3	25809.6	25357	18545.5	26273.2	25815.5	25222.5	26384.8	0.994624	0.714291	1	LO_R
Motion	1	0	0	Notch On_projection	Previously annotated	post	280.014	26089.6	25809.6	25809.6	25700.4	24848.3	26305	25808.1	25271	26390.1	1	0.958529	1	LO_R
Motion	1	0.008	0.012	Notch Off_projection	Previously annotated	pre	829.601	26639.2	25809.6	25809.6	25667.9	16342.2	26356.9	25811.4	25261.2	26394.1	1	0.631942	1	LO_R
Motion	0.986059	0	0	Notch On_projection	Previously annotated	pre	179.91	25629.7	25449.8	25809.6	25393.2	24534.9	25990	25806.2	25203	26363.4	0.98643	0.939702	1	LO_R
Object	0.274095	1	1	Notch Off_projection	Previously annotated	post	9367.67	16442	7074.3	25809.6	7074.2	5196.05	8753.53	25816	25240.1	26331.9	0.273168	0.202327	0.338918	LO_R
Object	0.273439	1	1	Notch On_projection	Previously annotated	post	9376.13	16433.5	7057.37	25809.6	7072.5	5300.86	8668.73	25794.4	25242.5	26372.6	0.273792	0.203542	0.336927	LO_R
Object	-0.577572	0.024	0.024	Notch Off_projection	Previously annotated	pre	20358.3	5451.36	-14906.9	25809.6	-14873.9	-17007.7	-12861.4	25795.7	25252.4	26372.9	-0.576628	-0.658783	-0.500088	LO_R
Object	-0.151217	1	1	Notch On_projection	Previously annotated	pre	14856.2	10953.4	-3902.86	25809.6	-3890.75	-5415.92	-2384.54	25806.2	25218.3	26373	-0.15095	-0.209562	-0.0938569	LO_R

### Sheet: Lobula Plate
Function Subsystem	Observed Depth Bias Ratio	p-value	q-value (FDR)	Neuron Class	Annotation Class	Synapse Type	Observed Distance to Superficial References	Observed Distance to Deep References	Observed Distance Difference	Observed Reference Difference	Bootstrapped Distance Difference (Median)	Bootstrapped Distance Difference (2.5%)	Bootstrapped Distance Difference (97.5%)	Bootstrapped Reference Difference (Median)	Bootstrapped Reference Difference (2.5 %)	Bootstrapped Reference Difference (97.5%)	Bootstrapped Depth Bias Ratio (Median)	Bootstrapped Depth Bias Ratio (2.5%)	Bootstrapped Depth Bias Ratio (97.5%)	Neuropil
Color	0.303019	0.959	0.998	Notch On_projection	Previously known	post	4217.65	7884.98	3667.33	12102.6	3740.16	2014.04	6449.53	12097.5	11760	12423.5	0.309935	0.169644	0.536172	LOP_R
Color	0.303019	0.972	0.972	Notch On_projection	Annotated this work	post	4217.65	7884.98	3667.33	12102.6	3665.02	2045.83	6152.11	12099.6	11774.4	12421	0.304329	0.168344	0.508937	LOP_R
Color	0.318296	0.93	1	Notch On_projection	Previously known	pre	4125.21	7977.42	3852.22	12102.6	3850.31	1902.04	6945.56	12097.7	11786.1	12410.6	0.316503	0.156306	0.575875	LOP_R
Color	0.318296	0.952	0.952	Notch On_projection	Annotated this work	pre	4125.21	7977.42	3852.22	12102.6	3834.53	1726.6	6533.53	12095.4	11752.4	12442.7	0.317498	0.142475	0.541716	LOP_R
Form	0.328236	0.998	0.998	Notch On_projection	Previously known	post	4065.06	8037.57	3972.52	12102.6	3946.41	2330.51	5673.55	12111	11793.6	12436.9	0.326508	0.191715	0.468792	LOP_R
Form	-0.0961219	0.999	1	Notch On_projection	Previously known	pre	6632.98	5469.65	-1163.33	12102.6	-1111.91	-3991.1	1049.96	12099.2	11782.1	12425.4	-0.0915546	-0.329781	0.0870375	LOP_R
Object	0.0996688	1	1	Notch Off_projection	Previously known	post	5448.19	6654.44	1206.25	12102.6	1198.86	-470.959	2631.75	12101.6	11782.8	12416.8	0.0985153	-0.0389927	0.214513	LOP_R
Object	1	0	0	Notch On_projection	Previously known	post	1995.81	14098.4	12102.6	12102.6	12108.8	11771.6	12434.5	12110	11779.6	12434.5	1	1	1	LOP_R
Object	0.011268	1	1	Notch Off_projection	Previously known	pre	5983.13	6119.5	136.372	12102.6	127.834	-1287.62	1326.34	12104.6	11777.3	12430.9	0.0106093	-0.107162	0.109214	LOP_R
Object	0.283496	1	1	Notch On_projection	Previously known	pre	4335.79	7766.84	3431.05	12102.6	3390.89	2187.12	4501.1	12107.4	11796	12426.5	0.280466	0.180684	0.372725	LOP_R
