## Supplementary Table 4 for "Temporal and Notch identity determine neuropil targeting depth and synapse location in the fly visual system"

### Sheet: Temporal Origin (Global)
Subsystem	p-value	q-value (FDR)
Motion	0.455225	0.642671
Object	0.0544503	0.217801
Color	0.0412709	0.1981
Luminance	0.146084	0.389558
Polarization	1	1
Form	0.000806322	0.0193517

### Sheet: Temporal Origin (post-hoc)
Temporal Origin	Subsystem	p-value	Odds ratio	q-value (FDR)
Hth	Motion	0.587919	2.18415	1
Hth	Object	0.0114858	11.1754	0.227961
Hth	Color	0.0721303	0	1
Hth	Luminance	1	0	1
Hth	Polarization	1	0	1
Hth	Unannotated	1	0	1
Hth	Form	1	0	1
Hth/Opa	Motion	0.174811	4.49042	1
Hth/Opa	Object	1	1.3583	1
Hth/Opa	Color	1	0.522377	1
Hth/Opa	Luminance	1	0	1
Hth/Opa	Polarization	1	0	1
Hth/Opa	Unannotated	1	0	1
Hth/Opa	Form	1	0	1
Opa/Erm	Motion	1	0	1
Opa/Erm	Object	1	0	1
Opa/Erm	Color	1	1.63439	1
Opa/Erm	Luminance	0.240404	7.32983	1
Opa/Erm	Polarization	1	0	1
Opa/Erm	Unannotated	1	0	1
Opa/Erm	Form	1	0	1
Erm/Ey	Motion	1	1.17102	1
Erm/Ey	Object	0.361917	2.33133	1
Erm/Ey	Color	0.718684	1.35679	1
Erm/Ey	Luminance	0.584574	0	1
Erm/Ey	Polarization	1	0	1
Erm/Ey	Unannotated	1	0	1
Erm/Ey	Form	1	0	1
Ey/Hbn	Motion	0.495178	2.06636	1
Ey/Hbn	Object	0.495178	2.06636	1
Ey/Hbn	Color	0.278788	0	1
Ey/Hbn	Luminance	0.340728	3.69539	1
Ey/Hbn	Polarization	1	0	1
Ey/Hbn	Unannotated	1	0	1
Ey/Hbn	Form	1	0	1
Hbn/Opa/Slp	Motion	0.168377	0.2725	1
Hbn/Opa/Slp	Object	0.168377	0.2725	1
Hbn/Opa/Slp	Color	0.0122122	4.37771	0.227961
Hbn/Opa/Slp	Luminance	1	1.1419	1
Hbn/Opa/Slp	Polarization	0.4	Inf	1
Hbn/Opa/Slp	Unannotated	0.4	Inf	1
Hbn/Opa/Slp	Form	0.266667	0	1
Slp/D	Motion	1	1.3583	1
Slp/D	Object	0.572843	0	1
Slp/D	Color	0.286115	0	1
Slp/D	Luminance	1	0	1
Slp/D	Polarization	1	0	1
Slp/D	Unannotated	1	0	1
Slp/D	Form	0.000152468	Inf	0.00853821
D/BH-1	Motion	1	1	1
D/BH-1	Object	0.570749	0	1
D/BH-1	Color	1	1.08604	1
D/BH-1	Luminance	0.116247	5.68998	1
D/BH-1	Polarization	1	0	1
D/BH-1	Unannotated	1	0	1
D/BH-1	Form	1	0	1

### Sheet: Temporal Cohort
Subsystem	p-value	q-value (FDR)
Motion	0.186221	0.4063
Object	0.00715321	0.0572257
Color	0.0922786	0.276836
Luminance	0.443202	0.642671
Polarization	1	1
Form	0.245283	0.45283

### Sheet: Notch
Subsystem	p-value	q-value (FDR)
Motion	0.293651	0.503402
Object	1	1
Color	0.567968	0.757291
Luminance	0.038255	0.1981
Polarization	1	1
Form	1	1
